# An AI/ML-Powered Workflow for End-to-End Cell Line Development

**DOI:** 10.64898/2026.02.04.703387

**Authors:** Shalini Raj Unnikandam Veettil, Joanna Donatelli, Geetansh Kalra, Constanza Verónica Ljubetic San Martín, Shankar Ramakrishnan, Collin McGregor, Michelle Wallace, Ramya Ankala, Leonardo Rodrigues de Souza Pinto, Arun Dhama, Chris Regens, Yi Li, Derek K. Smith

**Affiliations:** Gilead Sciences, Foster City CA; E Tech Group, West Chester OH; Thoughtworks Inc., Chicago IL

## Abstract

The generation of clonal CHO cell lines is foundational to biologics manufacturing; however, labor-intensive cell culture workflows predominate in the field. We created the CLAIRE (Cell Line AI Recognition and Evaluation) tool to streamline end-to-end cell line development by integrating deep-learning image analysis with automated liquid handling. We benchmarked three object detection models for monoclonality verification and found DETR provides superior accuracy (>0.90 F1-score) in identifying single cells. To quantify the outgrowth of cell lines, we evaluated multiple zero-shot SAM2 segmentation models against a feature-based estimation method. Feature-based detection successfully identified diverse cell colony types while less robust performance was observed for SAM2 models, particularly for sparse density colonies. The pre-trained DETR and feature-based detection models were wrapped in a task-focused user interface that outputs cell line hitpick lists compatible with a Lynx LM1800 liquid handler in addition to custom scripts automating cell passaging and sampling. This approach yielded an end-to-end 36 day CLD workflow capable of generating high-titer cell lines for multiple complex antibody structures. Here, we open-access our trained models, user interface, and Lynx automation scripts to provide a modular toolkit useful for clonal cell line engineering projects.

**Graphical Abstract:** 
