## Supplemental Table 1 for "An AI/ML-Powered Workflow for End-to-End Cell Line Development"

### Sheet: Sheet1
Wrapper Name	Base Method	User Input Script	Utility Submethods	Utility Scripts
Day 0 Single Cell Print	Media Filling.met	96W Medium Addition User Input.cs	Head Safety Position.met
Day 09 Colony Imaging	Media Addition.met	96W Medium Addition User Input.cs	Head Safety Position.met	assignBarcode.cs
			Barcode Scan and Compare Destinations.met	PlateToPlateDestCheck.cs
Day 14 Hitpick	96 to 24 Hitpicking.met	96WP to 24WP Hitpick User Input.cs	Head Safety Position.met	assignBarcode.cs
			Barcode Scan and Compare Sources.met	PlateToPlateSourceCheck.cs
			Barcode Scan and Compare Destinations.met	PlateToPlateDestCheck.cs
			Delid Destination Plates.met
			Delid Source Plates.met
			Relid Dest Plates.met
			Relid Source Plates.met
Day 19 Vicell Blu Cell Count	24 to 96 Sample for ViCell Blu.met	24 to 96 Sample for ViCell Blu User Input.cs	Head Safety Position.met	assignBarcode.cs
			Barcode Scan and Compare Sources.met	PlateToPlateSourceCheck.cs
			Barcode Scan and Compare Destinations.met	PlateToPlateDestCheck.cs
			Delid Source Plates.met
			Relid Source Plates.met
Day 19 Passaging and Medium Exchange	24 to 24 Passaging and Medium Exchange.met	24 to 24 Passaging and Medium Exchange User Input.cs	Head Safety Position.met	assignBarcode.cs
			Barcode Scan and Compare Sources.met	PlateToPlateSourceCheck.cs
			Barcode Scan and Compare Destinations.met	PlateToPlateDestCheck.cs
			Delid Destination Plates.met
			Delid Source Plates.met
			Relid Dest Plates.met
			Relid Source Plates.met
			Delid By Barcode.met
			Relid By Barcode.met
Day 22 Vicell Blu Cell Count	Same as day 19
Day 22 Passaging	Same as day 19
Day 22 Titer and ddPCR Sampling	24 to 96 Sample for Titer and ddPCR.met	24 to 96 Sample for Titer and ddPCR User Input.cs	Head Safety Position.met	assignBarcode.cs
			Barcode Scan and Compare Sources.met	PlateToPlateSourceCheck.cs
			Barcode Scan and Compare Destinations.met	PlateToPlateDestCheck.cs
			Delid Source Plates.met
			Relid Source Plates.met
Day 26 Vicell Blu Cell Count	Same as day 19/22
Day 26 Passaging and NGS Sampling	24 to 24 Passage and Sample for NGS.met	24 to 24 Passage and Sample for NGS User Input.cs	Head Safety Position.met	assignBarcode.cs
			Barcode Scan and Compare Sources.met	PlateToPlateSourceCheck.cs
			Barcode Scan and Compare Destinations.met	PlateToPlateDestCheck.cs
			Barcode Scan and Compare Second Destinations.met	PlateToPlateSecondDestCheck.cs
			Delid Destination Plates.met
			Delid Source Plates.met
			Relid Dest Plates.met
			Relid Source Plates.met
